# Climatic conditions predict embryonic development in thorn tailed Rayadito (*Aphrastura spinicauda*)

**DOI:** 10.64898/2026.03.11.710834

**Authors:** Joseph Badji-Churchill, Martje Birker-Wegter, Maaike Versteegh, Rodrigo Vàsquez, Jan Komdeur

## Abstract

Rapid changes to weather caused by climate change have a negative effect on much of the worlds animal populations and species. Some populations are more vulnerable than others to the effects of climate change, and individuals are particularly vulnerable during early development. Good embryonic development is important for vertebrate species because this can dictate their breeding success and survival rates, and disruptions to this phase can have far reaching fitness effects that can last into adulthood and beyond. We looked at the impact of weather (ambient temperature, rainfall and wind speed) on the embryonic development of thorn-tailed Rayadito (*Aphrastura spinicauda*) at two different latitudes in Patagonia, Chile. We measured the heart rate of embryos just before hatching using an egg buddy machine to determine embryonic development. Optimum development of nestlings is important for fledging, so it is essential that embryonic development is successful. We studied two populations. One is situated in a temperate rainforest on the northern border of Patagonia called Pucon which we studied in 2018 and 2019, with mild temperatures (12 degrees Celsius), high rainfall (636ml) and low wind speeds (6.3km/h). The other is in a sub-Antarctic old growth forest in southern Patagonia called Navarino island which we studied in 2018, 2019 and 2023, which is comparatively drier (138ml), colder (8.3 degrees Celsius) and has higher average wind speeds (16.6km/h). We found that embryonic development was better in the south compared to the north, indicated by higher embryo heart rates near hatching in the south. Development of embryos in the northern site was slower when conditions were cold and windy. Development of embryos in the southern site was unaffected by temperature, rainfall or wind speeds. In northern Patagonia, when minimum temperatures were low and wind speeds high during the period encompassing clutch completion, initiation of full incubation and during incubation, have a negative impact on embryonic development. In contrast, when Rayaditos in the southern population experience slow embryonic development, they extend the incubation period allowing embryos more time to develop before hatching. Our study shows that in the north of Patagonia embryonic development declines over years and that Rayaditos seem not to have adapted to dealing with climate change. On the other hand, in the south of Patagonia, embryonic development is unaffected by climatic factors, suggesting that Rayaditos are adapting to climate change through extending their incubation periods, allowing embryos to fully develop before hatching. It appears that Rayaditos in the northern population are not extending their incubation periods and are not adapting to the threats posed by climate change. To our knowledge, this is the first study of its kind to examine embryonic development in the field and to associate this to changing weather patterns whilst highlighting specific days on which development is influenced.
