## Supplementary material for "Climatic conditions predict embryonic development in thorn tailed Rayadito (*Aphrastura spinicauda*)": Data and R scripts: EGG_DATA_CC12.csv

LOCATION	YEAR	NB	SITE	Location_code	NEST_ID_LOCATION	EggID	Measure_date	Order	Time	Egg_no	CC_date	CC_age	Nest_temp	Egg_temp	HR	Mass	Temp_gun	COMMENTS	NEWDATE	NEST_ID_YEAR	GROUP
PCN	1819	43	NA	VR	43VR	43VR_4	30/10/2018	NA	NA	4	18/10/2018	12	11.7	13.9	107	1.71	NA		2018-10-30	43.1819	PCN.1819
NVRN	1819	32	NA	NV	32NV	32NV_1	15/10/2018	NA	NA	1	03/10/2018	12	6.63	26.2	145	1.86	NA		2018-10-15	32.1819	NVRN.1819
PCN	1819	43	NA	VR	43VR	43VR_1	30/10/2018	NA	NA	1	18/10/2018	12	11.7	17.9	153	1.74	NA		2018-10-30	43.1819	PCN.1819
NVRN	1819	214	NA	NV	214NV	214NV_1	19/12/2018	NA	NA	1	07/12/2018	12	11.1	16.6	157	1.8	NA		2018-12-19	214.1819	NVRN.1819
PCN	1819	107	NA	VR	107VR	107VR_1	20/10/2018	NA	NA	1	08/10/2018	12	17.73333333	19.1	161	1.88	NA		2018-10-20	107.1819	PCN.1819
PCN	1920	53	HUE	VR	53VR	53VR_4	05/11/2019	2	NA	4	24/10/2019	12	10.16666667	20.3	163	1.92	B	NA	2019-11-05	53.1920	PCN.1920
PCN	1819	104	NA	VR	104VR	104VR_1	30/10/2018	NA	NA	1	18/10/2018	12	9.233333333	15.7	166	1.41	NA		2018-10-30	104.1819	PCN.1819
PCN	1920	50	HUE	VR	50VR	50VR_1	29/10/2019	1	NA	1	17/10/2019	12	9.433333333	19.1	166	1.86	A	NA	2019-10-29	50.1920	PCN.1920
PCN	1819	104	NA	VR	104VR	104VR_4	30/10/2018	NA	NA	4	18/10/2018	12	9.233333333	15.2	167	1.83	NA		2018-10-30	104.1819	PCN.1819
PCN	1920	107	PIC	VR	107VR	107VR_4	31/10/2019	3	NA	4	19/10/2019	12	13.5	22.4	170	1.85	A	NA	2019-10-31	107.1920	PCN.1920
NVRN	1819	214	NA	NV	214NV	214NV_4	19/12/2018	NA	NA	4	07/12/2018	12	11.1	18.8	174	1.89	NA		2018-12-19	214.1819	NVRN.1819
PCN	1920	73	HUE	VR	73VR	73VR_1	14/11/2019	3	NA	1	02/11/2019	12	13.43333333	20.9	174	1.55	B	NA	2019-11-14	73.1920	PCN.1920
NVRN	1920	165	NA	NV	165NV	165NV_4	18/12/2019	3	NA	4	06/12/2019	12	11.27	19.3	176	2.06	C	NA	2019-12-18	165.1920	NVRN.1920
PCN	1819	100	NA	VR	100VR	100VR_4	20/12/2018	NA	NA	4	08/12/2018	12	14.66666667	21.8	181	2	NA		2018-12-20	100.1819	PCN.1819
PCN	1920	161	TRA	VR	161VR	161VR_4	20/11/2019	1	NA	4	08/11/2019	12	18.7	26.3	184	1.81	B	NA	2019-11-20	161.1920	PCN.1920
PCN	1920	118	PIC	VR	118VR	118VR_4	29/10/2019	3	NA	4	17/10/2019	12	8.833333333	16	187	1.84	B	NA	2019-10-29	118.1920	PCN.1920
NVRN	1920	84	NA	NV	84NV	84NV_4	05/12/2019	3	NA	4	23/11/2019	12	11.13	24	188	2.21	C	HEAVY RAIN	2019-12-05	84.1920	NVRN.1920
PCN	1920	191	TRA	VR	191VR	191VR_4	28/10/2019	3	NA	4	16/10/2019	12	13.76666667	23.2	189	1.74	B	NA	2019-10-28	191.1920	PCN.1920
PCN	1819	45.2	NA	VR	45.2VR	45.2VR_4	09/12/2018	NA	NA	4	27/11/2018	12	16.5	20	190	1.95	NA		2018-12-09	45.2.1819	PCN.1819
PCN	1819	107	NA	VR	107VR	107VR_4	20/10/2018	NA	NA	4	08/10/2018	12	17.73333333	21.1	190	1.99	NA		2018-10-20	107.1819	PCN.1819
PCN	1819	41	NA	VR	41VR	41VR_2	12/12/2018	NA	NA	2	30/11/2018	12	22.43333333	18	191	1.88	NA		2018-12-12	41.1819	PCN.1819
PCN	1819	64	NA	VR	64VR	64VR_1	21/12/2018	NA	NA	1	09/12/2018	12	13.93333333	20.7	191	1.66	NA		2018-12-21	64.1819	PCN.1819
PCN	1920	54	HUE	VR	54VR	54VR_4	16/11/2019	1	NA	4	04/11/2019	12	NA	24.2	191	1.74	B	NA	2019-11-16	54.1920	PCN.1920
PCN	1920	60	HUE	VR	60VR	60VR_4	08/11/2019	3	NA	4	27/10/2019	12	12.7	26.3	193	2.06	B	NA	2019-11-08	60.1920	PCN.1920
PCN	1819	94	NA	VR	94VR	94VR_1	28/10/2018	NA	NA	1	16/10/2018	12	14.23333333	18.3	194	2.04	NA		2018-10-28	94.1819	PCN.1819
NVRN	1920	145	NA	NV	145NV	145NV_4	18/11/2019	NA	NA	4	06/11/2019	12	10.03	25.7	198	1.86	C	NA	2019-11-18	145.1920	NVRN.1920
PCN	1819	119	NA	VR	119VR	119VR_1	25/10/2018	NA	NA	1	13/10/2018	12	16.1	21.3	200	1.45	NA		2018-10-25	119.1819	PCN.1819
NVRN	1819	51	NA	NV	51NV	51NV_4	02/01/2019	NA	NA	4	21/12/2018	12	13.2	22.2	200	2.12	NA		2019-01-02	51.1819	NVRN.1819
PCN	1819	45.2	NA	VR	45.2VR	45.2VR_1	09/12/2018	NA	NA	1	27/11/2018	12	16.5	15.4	202	1.7	NA		2018-12-09	45.2.1819	PCN.1819
PCN	1920	43	HUE	VR	43VR	43VR_4	04/11/2019	1	NA	4	23/10/2019	12	10.46666667	19.5	202	1.67	B	NA	2019-11-04	43.1920	PCN.1920
NVRN	1920	27	NA	NV	27NV	27NV_4	11/11/2019	NA	NA	4	30/10/2019	12	14.2	21.6	204	1.88	C	ALL EGGS COVERED IN BLOOD BUT ALL-IN GOOD CONDITION	2019-11-11	27.1920	NVRN.1920
PCN	1819	106	NA	VR	106VR	106VR_1	27/11/2018	NA	NA	1	15/11/2018	12	11.43333333	20	212	1.69	NA		2018-11-27	106.1819	PCN.1819
PCN	1920	66	HUE	VR	66VR	66VR_1	24/12/2019	1	NA	1	12/12/2019	12	13.06666667	24.7	213	1.69	B	NA	2019-12-24	66.1920	PCN.1920
PCN	1920	59	HUE	VR	59VR	59VR_4	21/12/2019	3	NA	4	09/12/2019	12	18.86666667	28.5	214	2	B	NA	2019-12-21	59.1920	PCN.1920
PCN	1819	72	NA	VR	72VR	72VR_1	28/10/2018	NA	NA	1	16/10/2018	12	15.96666667	29.2	214	1.74	NA		2018-10-28	72.1819	PCN.1819
NVRN	1920	212	NA	NV	212NV	212NV_4	22/12/2019	3	NA	4	10/12/2019	12	14.26666667	25.2	215	1.76	C	NA	2019-12-22	212.1920	NVRN.1920
PCN	1819	47	NA	VR	47VR	47VR_4	19/11/2018	NA	NA	4	07/11/2018	12	17.1	20.1	218	1.77	NA		2018-11-19	47.1819	PCN.1819
NVRN	1819	32	NA	NV	32NV	32NV_4	15/10/2018	NA	NA	4	03/10/2018	12	6.63	26.4	219	1.9	NA		2018-10-15	32.1819	NVRN.1819
NVRN	1920	27	NA	NV	27NV	27NV_1	11/11/2019	NA	NA	1	30/10/2019	12	14.2	23.3	222	1.61	C	ALL EGGS COVERED IN BLOOD BUT ALL-IN GOOD CONDITION	2019-11-11	27.1920	NVRN.1920
NVRN	1819	218	NA	NV	218NV	218NV_1	07/01/2019	NA	NA	1	26/12/2018	12	18.16666667	24.3	222	1.62	NA		2019-01-07	218.1819	NVRN.1819
PCN	1920	60	HUE	VR	60VR	60VR_1	08/11/2019	1	NA	1	27/10/2019	12	12.7	25.2	223	1.96	B	NA	2019-11-08	60.1920	PCN.1920
PCN	1819	163	NA	VR	163VR	163VR_3	20/11/2018	NA	NA	3	08/11/2018	12	20.1	28.8	223	1.84	NA		2018-11-20	163.1819	PCN.1819
PCN	1819	109	NA	VR	109VR	109VR_4	15/12/2018	NA	NA	4	03/12/2018	12	16.9	24	225	1.77	NA		2018-12-15	109.1819	PCN.1819
NVRN	1920	84	NA	NV	84NV	84NV_1	05/12/2019	2	NA	1	23/11/2019	12	11.13	21.3	229	2.14	C	HEAVY RAIN	2019-12-05	84.1920	NVRN.1920
NVRN	1920	218	NA	NV	218NV	218NV_4	11/11/2019	NA	NA	4	30/10/2019	12	13.56	22.8	229	1.89	C	NA	2019-11-11	218.1920	NVRN.1920
NVRN	1920	161	NA	NV	161NV	161NV_4	20/11/2019	NA	NA	4	08/11/2019	12	10.3	23.1	229	2.12	C	NA	2019-11-20	161.1920	NVRN.1920
NVRN	1920	120	NA	NV	120NV	120NV_4	12/12/2019	3	NA	4	30/11/2019	12	11.2	21.3	230	1.96	C	NA	2019-12-12	120.1920	NVRN.1920
PCN	1920	44	HUE	VR	44VR	44VR_4	07/11/2019	1	NA	4	26/10/2019	12	12.36666667	22.5	230	1.82	A	NA	2019-11-07	44.1920	PCN.1920
PCN	1819	67	NA	VR	67VR	67VR_4	11/12/2018	NA	NA	4	29/11/2018	12	13	12.1	231	2.04	NA		2018-12-11	67.1819	PCN.1819
PCN	1920	73	HUE	VR	73VR	73VR_4	14/11/2019	1	NA	4	02/11/2019	12	13.43333333	19.3	231	1.56	B	NA	2019-11-14	73.1920	PCN.1920
NVRN	1920	151	NA	NV	151NV	151NV_4	11/11/2019	NA	NA	4	30/10/2019	12	13.66	23.8	231	1.79	C	NA	2019-11-11	151.1920	NVRN.1920
PCN	1819	65	NA	VR	65VR	65VR_1	28/10/2018	NA	NA	1	16/10/2018	12	17.26666667	24	233	1.57	NA		2018-10-28	65.1819	PCN.1819
PCN	1819	41	NA	VR	41VR	41VR_1	12/12/2018	NA	NA	1	30/11/2018	12	22.43333333	17.4	235	1.96	NA		2018-12-12	41.1819	PCN.1819
NVRN	1819	147	NA	NV	147NV	147NV_1	15/12/2018	NA	NA	1	03/12/2018	12	19.5	22.2	235	1.9	NA		2018-12-15	147.1819	NVRN.1819
PCN	1920	66	HUE	VR	66VR	66VR_4	24/12/2019	3	NA	4	12/12/2019	12	13.06666667	23.2	236	1.78	B	NA	2019-12-24	66.1920	PCN.1920
PCN	1819	94	NA	VR	94VR	94VR_4	28/10/2018	NA	NA	4	16/10/2018	12	14.23333333	25.9	238	2	NA		2018-10-28	94.1819	PCN.1819
PCN	1819	42.2	NA	VR	42.2VR	42.2VR_4	31/12/2018	NA	NA	4	19/12/2018	12	15.8	31.6	238	1.82	NA		2018-12-31	42.2.1819	PCN.1819
PCN	1920	75	HUE	VR	75VR	75VR_1	26/12/2019	2	NA	1	14/12/2019	12	14.26666667	23.3	239	1.97	A	NA	2019-12-26	75.1920	PCN.1920
PCN	1819	67	NA	VR	67VR	67VR_8	11/12/2018	NA	NA	8	29/11/2018	12	13	14.8	240	1.97	NA		2018-12-11	67.1819	PCN.1819
NVRN	1819	203	NA	NV	203NV	203NV_4	04/11/2018	NA	NA	4	23/10/2018	12	20.16666667	26.5	240	1.67	NA		2018-11-04	203.1819	NVRN.1819
NVRN	1819	180	NA	NV	180NV	180NV_1	23/11/2018	NA	NA	1	11/11/2018	12	14.6	18.3	241	2.05	NA		2018-11-23	180.1819	NVRN.1819
PCN	1819	106	NA	VR	106VR	106VR_4	27/11/2018	NA	NA	4	15/11/2018	12	11.43333333	20.8	243	1.82	NA		2018-11-27	106.1819	PCN.1819
PCN	1819	65	NA	VR	65VR	65VR_4	28/10/2018	NA	NA	4	16/10/2018	12	17.26666667	23.2	243	1.66	NA		2018-10-28	65.1819	PCN.1819
PCN	1819	74	NA	VR	74VR	74VR_4	03/12/2018	NA	NA	4	21/11/2018	12	15.53333333	14.5	244	2.36	NA		2018-12-03	74.1819	PCN.1819
NVRN	1819	20	NA	NV	20NV	20NV_4	21/11/2018	NA	NA	4	09/11/2018	12	17.03333333	21.1	244	1.82	NA		2018-11-21	20.1819	NVRN.1819
PCN	1819	191	NA	VR	191VR	191VR_1	27/10/2018	NA	NA	1	15/10/2018	12	14.26666667	17.8	247	1.58	NA		2018-10-27	191.1819	PCN.1819
NVRN	1819	134	NA	NV	134NV	134NV_4	06/11/2018	NA	NA	4	25/10/2018	12	14.76666667	19.8	250	1.64	NA		2018-11-06	134.1819	NVRN.1819
PCN	1819	64	NA	VR	64VR	64VR_4	21/12/2018	NA	NA	4	09/12/2018	12	13.93333333	20	250	1.59	NA		2018-12-21	64.1819	PCN.1819
PCN	1819	197	NA	VR	197VR	197VR_1	03/12/2018	NA	NA	1	21/11/2018	12	20.1	24	250	1.71	NA		2018-12-03	197.1819	PCN.1819
PCN	1920	59	HUE	VR	59VR	59VR_1	21/12/2019	1	NA	1	09/12/2019	12	18.86666667	26.5	251	1.87	B	NA	2019-12-21	59.1920	PCN.1920
PCN	1819	60.2	NA	VR	60.2VR	60.2VR_4	26/12/2018	NA	NA	4	14/12/2018	12	16.5	21.7	252	1.82	NA		2018-12-26	60.2.1819	PCN.1819
PCN	1920	45	HUE	VR	45VR	45VR_1	06/12/2019	1	NA	1	24/11/2019	12	14.8	24.9	252	1.72	B	NA	2019-12-06	45.1920	PCN.1920
PCN	1819	53	NA	VR	53VR	53VR_4	16/12/2018	NA	NA	4	04/12/2018	12	15.56666667	18.4	254	1.96	NA		2018-12-16	53.1819	PCN.1819
PCN	1819	162	NA	VR	162VR	162VR_4	05/12/2018	NA	NA	4	23/11/2018	12	22.9	23.6	254	1.96	NA		2018-12-05	162.1819	PCN.1819
PCN	1819	60.2	NA	VR	60.2VR	60.2VR_1	26/12/2018	NA	NA	1	14/12/2018	12	16.5	24	254	1.8	NA		2018-12-26	60.2.1819	PCN.1819
PCN	1819	63.2	NA	VR	63.2VR	63.2VR_1	12/12/2018	NA	NA	1	30/11/2018	12	18.73333333	14.4	255	1.67	NA		2018-12-12	63.2.1819	PCN.1819
NVRN	1819	71	NA	NV	71NV	71NV_1	06/01/2019	NA	NA	1	25/12/2018	12	10.76666667	16.5	255	1.91	NA		2019-01-06	71.1819	NVRN.1819
NVRN	1819	219	NA	NV	219NV	219NV_4	20/11/2018	NA	NA	4	08/11/2018	12	12.5	17.5	255	1.95	NA		2018-11-20	219.1819	NVRN.1819
NVRN	1819	51	NA	NV	51NV	51NV_1	02/01/2019	NA	NA	1	21/12/2018	12	13.2	21	255	2.07	NA		2019-01-02	51.1819	NVRN.1819
PCN	1920	197	TRA	VR	197VR	197VR_4	28/10/2019	1	NA	4	16/10/2019	12	13.53333333	25.7	255	1.93	B	NA	2019-10-28	197.1920	PCN.1920
NVRN	1920	32	NA	NV	32NV	32NV_4	13/11/2019	NA	NA	4	01/11/2019	12	18.7	28.6	255	1.95	C	NA	2019-11-13	32.1920	NVRN.1920
NVRN	1819	168	NA	NV	168NV	168NV_1	21/12/2018	NA	NA	1	09/12/2018	12	14.26666667	20.3	256	1.58	NA		2018-12-21	168.1819	NVRN.1819
PCN	1819	63.2	NA	VR	63.2VR	63.2VR_4	12/12/2018	NA	NA	4	30/11/2018	12	18.73333333	28.7	256	1.67	NA		2018-12-12	63.2.1819	PCN.1819
NVRN	1920	98	NA	NV	98NV	98NV_4	10/11/2019	NA	NA	4	29/10/2019	12	20.03	27.3	257	1.94	C	NA	2019-11-10	98.1920	NVRN.1920
PCN	1819	86	NA	VR	86VR	86VR_4	06/12/2018	NA	NA	4	24/11/2018	12	27.86666667	31.7	257	1.64	NA		2018-12-06	86.1819	PCN.1819
PCN	1819	82	NA	VR	82VR	82VR_1	25/11/2018	NA	NA	1	13/11/2018	12	20.56666667	24.7	260	1.7	NA		2018-11-25	82.1819	PCN.1819
NVRN	1920	137.1	NA	NV	137.1NV	137.1NV_4	31/10/2019	NA	NA	4	19/10/2019	12	14.6	25.9	260	2.08	C	NA	2019-10-31	137.1.1920	NVRN.1920
PCN	1819	79	NA	VR	79VR	79VR_4	06/11/2018	NA	NA	4	25/10/2018	12	19.7	26.2	260	1.33	NA		2018-11-06	79.1819	PCN.1819
PCN	1819	79	NA	VR	79VR	79VR_1	06/11/2018	NA	NA	1	25/10/2018	12	19.7	27.4	262	1.44	NA		2018-11-06	79.1819	PCN.1819
PCN	1819	117	NA	VR	117VR	117VR_1	14/12/2018	NA	NA	1	02/12/2018	12	13.96666667	20	265	1.95	NA		2018-12-14	117.1819	PCN.1819
NVRN	1819	86	NA	NV	86NV	86NV_4	06/12/2018	NA	NA	4	24/11/2018	12	17.5	22.1	265	1.97	NA	Egg cracked slightly while measuring	2018-12-06	86.1819	NVRN.1819
NVRN	1819	147	NA	NV	147NV	147NV_4	15/12/2018	NA	NA	4	03/12/2018	12	19.5	22.2	265	1.99	NA		2018-12-15	147.1819	NVRN.1819
PCN	1819	197	NA	VR	197VR	197VR_4	03/12/2018	NA	NA	4	21/11/2018	12	20.1	27.4	266	1.85	NA		2018-12-03	197.1819	PCN.1819
PCN	1819	74	NA	VR	74VR	74VR_1	03/12/2018	NA	NA	1	21/11/2018	12	15.53333333	19.1	267	2.27	NA		2018-12-03	74.1819	PCN.1819
PCN	1819	162	NA	VR	162VR	162VR_1	05/12/2018	NA	NA	1	23/11/2018	12	22.9	25.9	267	1.87	NA		2018-12-05	162.1819	PCN.1819
PCN	1819	117	NA	VR	117VR	117VR_4	14/12/2018	NA	NA	4	02/12/2018	12	13.96666667	19.1	270	2	NA		2018-12-14	117.1819	PCN.1819
PCN	1819	82	NA	VR	82VR	82VR_4	25/11/2018	NA	NA	4	13/11/2018	12	20.56666667	27	270	1.79	NA		2018-11-25	82.1819	PCN.1819
NVRN	1819	105	NA	NV	105NV	105NV_1	12/11/2018	NA	NA	1	31/10/2018	12	18.26666667	27.5	270	1.81	NA		2018-11-12	105.1819	NVRN.1819
PCN	1819	42.2	NA	VR	42.2VR	42.2VR_1	31/12/2018	NA	NA	1	19/12/2018	12	15.8	28.6	271	1.79	NA		2018-12-31	42.2.1819	PCN.1819
NVRN	1920	149	NA	NV	149NV	149NV_4	16/11/2019	NA	NA	4	04/11/2019	12	17.9	29.4	272	1.94	C	NA	2019-11-16	149.1920	NVRN.1920
NVRN	1819	219	NA	NV	219NV	219NV_1	20/11/2018	NA	NA	1	08/11/2018	12	12.5	22	275	1.83	NA		2018-11-20	219.1819	NVRN.1819
PCN	1819	200	NA	VR	200VR	200VR_1	27/11/2018	NA	NA	1	15/11/2018	12	20.1	22.2	275	1.51	NA		2018-11-27	200.1819	PCN.1819
NVRN	1819	180	NA	NV	180NV	180NV_4	23/11/2018	NA	NA	4	11/11/2018	12	14.6	22.3	275	2.11	NA		2018-11-23	180.1819	NVRN.1819
PCN	1819	61	NA	VR	61VR	61VR_3	18/12/2018	NA	NA	3	06/12/2018	12	17.56666667	19.1	277	1.75	NA		2018-12-18	61.1819	PCN.1819
NVRN	1819	134	NA	NV	134NV	134NV_1	06/11/2018	NA	NA	1	25/10/2018	12	14.76666667	17.1	280	1.83	NA		2018-11-06	134.1819	NVRN.1819
PCN	1819	109	NA	VR	109VR	109VR_1	15/12/2018	NA	NA	1	03/12/2018	12	16.9	20	280	1.82	NA		2018-12-15	109.1819	PCN.1819
PCN	1819	189	NA	VR	189VR	189VR_1	19/12/2018	NA	NA	1	07/12/2018	12	15.83333333	20.5	280	1.63	NA		2018-12-19	189.1819	PCN.1819
NVRN	1920	98	NA	NV	98NV	98NV_1	10/11/2019	NA	NA	1	29/10/2019	12	20.03	28.7	280	1.8	C	NA	2019-11-10	98.1920	NVRN.1920
PCN	1819	86	NA	VR	86VR	86VR_1	06/12/2018	NA	NA	1	24/11/2018	12	27.86666667	29.3	284	1.61	NA		2018-12-06	86.1819	PCN.1819
NVRN	1819	218	NA	NV	218NV	218NV_4	07/01/2019	NA	NA	4	26/12/2018	12	18.16666667	19.8	285	1.84	NA		2019-01-07	218.1819	NVRN.1819
PCN	1819	61	NA	VR	61VR	61VR_1	18/12/2018	NA	NA	1	06/12/2018	12	17.56666667	18.5	287	1.59	NA		2018-12-18	61.1819	PCN.1819
NVRN	1819	9	NA	NV	9NV	9NV_4	04/11/2018	NA	NA	4	23/10/2018	12	21.9	27.9	288	2.13	NA		2018-11-04	9.1819	NVRN.1819
NVRN	1819	225	NA	NV	225NV	225NV_1	16/11/2018	NA	NA	1	04/11/2018	12	7.866666667	18	289	1.93	NA		2018-11-16	225.1819	NVRN.1819
PCN	1819	189	NA	VR	189VR	189VR_4	19/12/2018	NA	NA	4	07/12/2018	12	15.83333333	21.6	292	1.73	NA		2018-12-19	189.1819	PCN.1819
PCN	1920	224	KAW-3	VR	224VR	224VR_4	03/01/2020	2	NA	4	22/12/2019	12	18.6	25.4	292	2.04	B	NA	2020-01-03	224.1920	PCN.1920
PCN	1819	191	NA	VR	191VR	191VR_4	27/10/2018	NA	NA	4	15/10/2018	12	14.26666667	18.4	295	1.78	NA		2018-10-27	191.1819	PCN.1819
NVRN	1819	168	NA	NV	168NV	168NV_4	21/12/2018	NA	NA	4	09/12/2018	12	14.26666667	21.1	295	1.55	NA		2018-12-21	168.1819	NVRN.1819
NVRN	1920	47	NA	NV	47NV	47NV_1	17/12/2019	2	NA	1	05/12/2019	12	13.97	24.6	295	2	C	NA	2019-12-17	47.1920	NVRN.1920
NVRN	1819	69	NA	NV	69NV	69NV_1	23/11/2018	NA	NA	1	11/11/2018	12	20.8	20.9	298	1.91	NA		2018-11-23	69.1819	NVRN.1819
PCN	1819	174	NA	VR	174VR	174VR_1	12/11/2018	NA	NA	1	31/10/2018	12	20.66666667	29.8	298	2	NA		2018-11-12	174.1819	PCN.1819
NVRN	1819	69	NA	NV	69NV	69NV_4	23/11/2018	NA	NA	4	11/11/2018	12	20.8	17.2	300	2.02	NA		2018-11-23	69.1819	NVRN.1819
NVRN	1819	105	NA	NV	105NV	105NV_4	12/11/2018	NA	NA	4	31/10/2018	12	18.26666667	27.8	300	1.9	NA		2018-11-12	105.1819	NVRN.1819
NVRN	1819	225	NA	NV	225NV	225NV_4	16/11/2018	NA	NA	4	04/11/2018	12	7.866666667	18	309	2.22	NA		2018-11-16	225.1819	NVRN.1819
NVRN	1920	47	NA	NV	47NV	47NV_4	17/12/2019	1	NA	4	05/12/2019	12	13.97	23.2	309	1.92	C	NA	2019-12-17	47.1920	NVRN.1920
NVRN	1819	191	NA	NV	191NV	191NV_4	10/12/2018	NA	NA	4	28/11/2018	12	18.26666667	22.9	312	1.54	NA		2018-12-10	191.1819	NVRN.1819
NVRN	1920	219	NA	NV	219NV	219NV_4	26/12/2019	1	NA	4	14/12/2019	12	14.8	25	324	1.98	C	NA	2019-12-26	219.1920	NVRN.1920
PCN	1920	43	HUE	VR	43VR	43VR_1	04/11/2019	2	NA	1	23/10/2019	12	10.46666667	17	329	1.62	B	NA	2019-11-04	43.1920	PCN.1920
PCN	1819	200	NA	VR	200VR	200VR_4	27/11/2018	NA	NA	4	15/11/2018	12	20.1	20	331	1.82	NA		2018-11-27	200.1819	PCN.1819
NVRN	1819	191	NA	NV	191NV	191NV_1	10/12/2018	NA	NA	1	28/11/2018	12	18.26666667	22.5	357	1.15	NA		2018-12-10	191.1819	NVRN.1819
PCN	1819	119	NA	VR	119VR	119VR_4	25/10/2018	NA	NA	4	13/10/2018	12	16.1	20	370	1.54	NA		2018-10-25	119.1819	PCN.1819
