## Supplementary material for "Climatic conditions predict embryonic development in thorn tailed Rayadito (*Aphrastura spinicauda*)": Data and R scripts: EGG_DATA_CC12_NVRN.csv

LOCATION	YEAR	NEST_BOX	SITE	LOCATION_CODE	NEST_ID	EGG_ID	MEASURE_DATE	ORDER	TIME_START	TIME_END	CLUTCH	CLUTCH_ATTEMPT	EGG_NO	INCUBATION_LENGTH	CC_DATE	CC_AGE	NEST_TEMP	EGG_TEMP	HR	MASS	TEMP_GUN	COMMENTS
NVRN	2023	189	NA	NA			21/11/2023	1	10:30:00	10:38:00	5	1	4	17		12	NA	NA	133	2.03	NA	1 adult in nest, alarming, eggs warm(ish)
NVRN	2023	189	NA	NA			21/11/2023	4	10:30:00	10:38:00	5	1	3	17		12	NA	NA	137	2.01	NA	1 adult in nest, alarming, eggs warm(ish)
NVRN	2023	189	NA	NA			21/11/2023	3	10:30:00	10:38:00	5	1	1	17		12	NA	NA	143	1.87	NA	1 adult in nest, alarming, eggs warm(ish)
NVRN	2018	32	NA	NV	32NV	32NV_1	15/10/2018	NA	11:10:00	NA	5	1	1	19	03/10/2018	12	6.63	26.2	145	1.86	NA
NVRN	2023	40	NA	NA			09/11/2023	NA	14:19:00	14:24:00	3	1	1	22		12	NA	NA	146	1.75	NA	1 adult in nest, no alarm
NVRN	2023	170	NA	NA			11/11/2023	NA	11:47:00	11:50:00	5	1	3	18		12	NA	NA	148	1.98	NA	1 adult in nest, 2 total, 1 had nest material, eggs warm
NVRN	2023	135	NA	NA			19/11/2023	5	15:29:00	15:37:00	5	1	5	17		12	NA	NA	150	1.97	NA	no adults in nest but around, eggs warm
NVRN	2023	189	NA	NA			21/11/2023	2	10:30:00	10:38:00	5	1	2	17		12	NA	NA	153	1.95	NA	1 adult in nest, alarming, eggs warm(ish)
NVRN	2018	214	NA	NV	214NV	214NV_1	19/12/2018	NA	09:36:00	NA	5	1	1	15	07/12/2018	12	11.1	16.6	157	1.8	NA
NVRN	2023	104	NA	NA			16/11/2023	5	12:29:00	12:37:00	5	1	1	17		12	NA	NA	161	1.9	NA	2 adults in nest, 1 alarm
NVRN	2023	135	NA	NA			19/11/2023	4	15:29:00	15:37:00	5	1	2	17		12	NA	NA	161	1.79	NA	no adults in nest but around, eggs warm
NVRN	2023	40	NA	NA			09/11/2023	NA	14:19:00	14:24:00	3	1	2	22		12	NA	NA	165	1.88	NA	1 adult in nest, no alarm
NVRN	2023	68	NA	NA			16/11/2023	2	12:02:00	12:08:00	4	1	2	NA		12	NA	NA	165	2.12	NA	1 adult in nest, alarming, egg 3 dead
NVRN	2023	89	NA	NA			22/11/2023	4	12:04:00	12:11:00	4	1	1	16		12	NA	NA	171	2.28	NA	1 adult in nest, alarming
NVRN	2023	71	NA	NA			14/11/2023	NA	10:10:00	10:18:00	5	1	4	16		12	NA	NA	173	2.03	NA	1 adult in nest, 2 total, alarming at end
NVRN	2018	214	NA	NV	214NV	214NV_4	19/12/2018	NA	09:36:00	NA	5	1	4	15	07/12/2018	12	11.1	18.8	174	1.89	NA
NVRN	2023	202	NA	NA			18/11/2023	6	16:53:00	17:01:00	6	1	5	16		12	NA	NA	175	1.82	NA	1 adult in nest, alarming
NVRN	2019	165	NA	NV	165NV	165NV_4	18/12/2019	3	13:17:00	NA	5	1	4	16	06/12/2019	12	11.27	19.3	176	2.06	C	NA
NVRN	2023	71	NA	NA			14/11/2023	NA	10:10:00	10:18:00	5	1	3	16		12	NA	NA	180	2.11	NA	1 adult in nest, 2 total, alarming at end
NVRN	2023	202	NA	NA			18/11/2023	3	16:53:00	17:01:00	6	1	4	16		12	NA	NA	181	1.79	NA	1 adult in nest, alarming
NVRN	2023	209	NA	NA			17/11/2023	6	10:26:00	10:35:00	6	1	6	17		12	NA	NA	183	2.05	NA	No adults in nest, but alarming
NVRN	2023	219	NA	NA			12/11/2023	NA	11:30:00	11:36:00	6	1	2	18		12	NA	NA	184	1.85	NA	1 adult in nest, 2 total
NVRN	2019	84	NA	NV	84NV	84NV_4	05/12/2019	3	12:20:00	NA	4	1	4	16	23/11/2019	12	11.13	24	188	2.21	C	HEAVY RAIN
NVRN	2023	164	NA	NA			17/11/2023	3	10:37:00	10:44:00	6	1	5	17		12	NA	NA	189	1.8	NA	No adults in nest but alarming
NVRN	2023	209	NA	NA			17/11/2023	5	10:26:00	10:35:00	6	1	1	17		12	NA	NA	189	2.15	NA	No adults in nest, but alarming
NVRN	2023	223	NA	NA			14/11/2023	NA	09:32:00	09:40:00	6	1	1	17		12	NA	NA	196	1.9	NA	1 adult in nest, no alarming, stayed close at all times
NVRN	2023	68	NA	NA			16/11/2023	3	12:02:00	12:08:00	4	1	4	NA		12	NA	NA	197	2	NA	1 adult in nest, alarming, egg 3 dead
NVRN	2019	145	NA	NV	145NV	145NV_4	18/11/2019	NA	14:38:00	NA	5	1	4	NA	06/11/2019	12	10.03	25.7	198	1.86	C	NA
NVRN	2023	164	NA	NA			17/11/2023	5	10:37:00	10:44:00	6	1	1	17		12	NA	NA	198	1.97	NA	No adults in nest but alarming
NVRN	2023	223	NA	NA			14/11/2023	NA	09:32:00	09:40:00	6	1	2	17		12	NA	NA	198	1.91	NA	1 adult in nest, no alarming, stayed close at all times
NVRN	2023	152	NA	NA			18/11/2023	6	17:16:00	17:24:00	6	1	2	16		12	NA	NA	199	1.94	NA	1 adult in nest, 2 total
NVRN	2018	51	NA	NV	51NV	51NV_4	02/01/2019	NA	14:28:00	NA	4	1	4	16	21/12/2018	12	13.2	22.2	200	2.12	NA
NVRN	2023	40	NA	NA			09/11/2023	NA	14:19:00	14:24:00	3	1	3	22		12	NA	NA	200	2.02	NA	1 adult in nest, no alarm
NVRN	2023	71	NA	NA			14/11/2023	NA	10:10:00	10:18:00	5	1	5	16		12	NA	NA	202	1.69	NA	1 adult in nest, 2 total, alarming at end
NVRN	2023	164	NA	NA			17/11/2023	4	10:37:00	10:44:00	6	1	2	17		12	NA	NA	203	1.79	NA	No adults in nest but alarming
NVRN	2019	27	NA	NV	27NV	27NV_4	11/11/2019	NA	12:25:00	NA	6	1	4	17	30/10/2019	12	14.2	21.6	204	1.88	C	ALL EGGS COVERED IN BLOOD BUT ALL-IN GOOD CONDITION
NVRN	2023	104	NA	NA			16/11/2023	4	12:29:00	12:37:00	5	1	4	17		12	NA	NA	204	1.89	NA	2 adults in nest, 1 alarm
NVRN	2023	202	NA	NA			18/11/2023	1	16:53:00	17:01:00	6	1	2	16		12	NA	NA	206	1.8	NA	1 adult in nest, alarming
NVRN	2023	104	NA	NA			16/11/2023	2	12:29:00	12:37:00	5	1	2	17		12	NA	NA	207	1.82	NA	2 adults in nest, 1 alarm, had dried blood on it
NVRN	2023	132	NA	NA			17/11/2023	5	11:44:00	11:49:00	5	1	1	15		12	NA	NA	207	1.63	NA	1 adult in nest, alarming
NVRN	2023	209	NA	NA			17/11/2023	4	10:26:00	10:35:00	6	1	2	17		12	NA	NA	208	1.97	NA	No adults in nest, but alarming
NVRN	2023	202	NA	NA			18/11/2023	4	16:53:00	17:01:00	6	1	6	16		12	NA	NA	209	1.86	NA	1 adult in nest, alarming
NVRN	2023	205	NA	NA			22/11/2023	4	10:54:00	11:00:00	4	1	1	17		12	NA	NA	209	1.92	NA	1 adult in nest, alarming
NVRN	2023	219	NA	NA			12/11/2023	NA	11:30:00	11:36:00	6	1	4	18		12	NA	NA	209	1.87	NA	1 adult in nest, 2 total
NVRN	2023	71	NA	NA			14/11/2023	NA	10:10:00	10:18:00	5	1	2	16		12	NA	NA	210	2.09	NA	1 adult in nest, 2 total, alarming at end
NVRN	2023	205	NA	NA			22/11/2023	3	10:54:00	11:00:00	4	1	4	17		12	NA	NA	211	1.96	NA	1 adult in nest, alarming
NVRN	2023	164	NA	NA			17/11/2023	1	10:37:00	10:44:00	6	1	4	17		12	NA	NA	212	1.84	NA	No adults in nest but alarming
NVRN	2023	197	NA	NA			21/11/2023	4	10:58:00	11:03:00	4	1	3	18		12	NA	NA	214	1.77	NA	1 adult in nest, alarming, warm eggs
NVRN	2019	212	NA	NV	212NV	212NV_4	22/12/2019	3	12:41:00	NA	4	1	4	15	10/12/2019	12	14.26666667	25.2	215	1.76	C	NA
NVRN	2023	80	NA	NA			19/11/2023	5	14:59:00	15:05:00	5	1	1	16		12	NA	NA	216	1.94	NA	no adults, eggs warm(ish)
NVRN	2023	80	NA	NA			19/11/2023	3	14:59:00	15:05:00	5	1	3	16		12	NA	NA	218	2.02	NA	no adults, eggs warm(ish)
NVRN	2018	32	NA	NV	32NV	32NV_4	15/10/2018	NA	11:10:00	NA	5	1	4	19	03/10/2018	12	6.63	26.4	219	1.9	NA
NVRN	2023	170	NA	NA			11/11/2023	NA	11:47:00	11:50:00	5	1	2	18		12	NA	NA	220	1.86	NA	1 adult in nest, 2 total, 1 had nest material, eggs warm
NVRN	2023	170	NA	NA			11/11/2023	NA	11:47:00	11:50:00	5	1	5	18		12	NA	NA	220	1.91	NA	1 adult in nest, 2 total, 1 had nest material, eggs warm
NVRN	2023	197	NA	NA			21/11/2023	2	10:58:00	11:03:00	4	1	1	18		12	NA	NA	220	1.66	NA	1 adult in nest, alarming, warm eggs
NVRN	2019	27	NA	NV	27NV	27NV_1	11/11/2019	NA	12:25:00	NA	6	1	1	17	30/10/2019	12	14.2	23.3	222	1.61	C	ALL EGGS COVERED IN BLOOD BUT ALL-IN GOOD CONDITION
NVRN	2018	218	NA	NV	218NV	218NV_1	07/01/2019	NA	15:16:00	NA	4	1	1	14	26/12/2018	12	18.16666667	24.3	222	1.62	NA
NVRN	2023	34	NA	NA			22/11/2023	6	12:26:00	12:34:00	6	1	5	15		12	NA	NA	222	1.92	NA	1 adult in nest alarming
NVRN	2023	135	NA	NA			19/11/2023	3	15:29:00	15:37:00	5	1	1	17		12	NA	NA	222	1.77	NA	no adults in nest but around, eggs warm
NVRN	2023	34	NA	NA			22/11/2023	5	12:26:00	12:34:00	6	1	4	15		12	NA	NA	223	1.85	NA	1 adult in nest alarming
NVRN	2023	164	NA	NA			17/11/2023	6	10:37:00	10:44:00	6	1	3	17		12	NA	NA	224	1.84	NA	No adults in nest but alarming
NVRN	2023	135	NA	NA			19/11/2023	2	15:29:00	15:37:00	5	1	4	17		12	NA	NA	225	1.95	NA	no adults in nest but around, eggs warm
NVRN	2023	152	NA	NA			18/11/2023	5	17:16:00	17:24:00	6	1	4	16		12	NA	NA	226	1.95	NA	1 adult in nest, 2 total
NVRN	2023	104	NA	NA			16/11/2023	3	12:29:00	12:37:00	5	1	3	17		12	NA	NA	228	1.86	NA	2 adults in nest, 1 alarm, had dried blood on it
NVRN	2019	84	NA	NV	84NV	84NV_1	05/12/2019	2	12:20:00	NA	4	1	1	16	23/11/2019	12	11.13	21.3	229	2.14	C	HEAVY RAIN
NVRN	2019	161	NA	NV	161NV	161NV_4	20/11/2019	NA	12:08:00	NA	5	1	4	16	08/11/2019	12	10.3	23.1	229	2.12	C	NA
NVRN	2019	218	NA	NV	218NV	218NV_4	11/11/2019	NA	11:11:00	NA	5	1	4	17	30/10/2019	12	13.56	22.8	229	1.89	C	NA
NVRN	2019	120	NA	NV	120NV	120NV_4	12/12/2019	3	12:26:00	NA	4	1	4	16	30/11/2019	12	11.2	21.3	230	1.96	C	NA
NVRN	2019	151	NA	NV	151NV	151NV_4	11/11/2019	NA	13:57:00	NA	6	1	4	15	30/10/2019	12	13.66	23.8	231	1.79	C	NA
NVRN	2023	80	NA	NA			19/11/2023	4	14:59:00	15:05:00	5	1	5	16		12	NA	NA	231	2.13	NA	no adults, eggs warm(ish)
NVRN	2023	71	NA	NA			14/11/2023	NA	10:10:00	10:18:00	5	1	1	16		12	NA	NA	232	2.09	NA	1 adult in nest, 2 total, alarming at end
NVRN	2018	147	NA	NV	147NV	147NV_1	15/12/2018	NA	14:45:00	NA	5	1	1	16	03/12/2018	12	19.5	22.2	235	1.9	NA
NVRN	2023	164	NA	NA			17/11/2023	2	10:37:00	10:44:00	6	1	6	17		12	NA	NA	238	1.81	NA	No adults in nest but alarming
NVRN	2023	132	NA	NA			17/11/2023	3	11:44:00	11:49:00	5	1	3	15		12	NA	NA	239	1.61	NA	1 adult in nest, alarming
NVRN	2018	203	NA	NV	203NV	203NV_4	04/11/2018	NA	14:36:00	NA	5	1	4	18	23/10/2018	12	20.16666667	26.5	240	1.67	NA
NVRN	2018	180	NA	NV	180NV	180NV_1	23/11/2018	NA	15:52:00	NA	6	1	1	17	11/11/2018	12	14.6	18.3	241	2.05	NA
NVRN	2023	197	NA	NA			21/11/2023	3	10:58:00	11:03:00	4	1	2	18		12	NA	NA	241	1.68	NA	1 adult in nest, alarming, warm eggs
NVRN	2023	223	NA	NA			14/11/2023	NA	09:32:00	09:40:00	6	1	3	17		12	NA	NA	243	1.85	NA	1 adult in nest, no alarming, stayed close at all times
NVRN	2018	20	NA	NV	20NV	20NV_4	21/11/2018	NA	14:30:00	NA	6	1	4	17	09/11/2018	12	17.03333333	21.1	244	1.82	NA
NVRN	2023	209	NA	NA			17/11/2023	1	10:26:00	10:35:00	6	1	3	17		12	NA	NA	244	2	NA	No adults in nest, but alarming
NVRN	2023	223	NA	NA			14/11/2023	NA	09:32:00	09:40:00	6	1	6	17		12	NA	NA	244	1.9	NA	1 adult in nest, no alarming, stayed close at all times
NVRN	2023	205	NA	NA			22/11/2023	2	10:54:00	11:00:00	4	1	3	17		12	NA	NA	247	2.01	NA	1 adult in nest, alarming
NVRN	2018	134	NA	NV	134NV	134NV_4	06/11/2018	NA	11:58:00	NA	7	1	4	16	25/10/2018	12	14.76666667	19.8	250	1.64	NA
NVRN	2023	209	NA	NA			17/11/2023	3	10:26:00	10:35:00	6	1	4	17		12	NA	NA	252	2.05	NA	No adults in nest, but alarming
NVRN	2023	152	NA	NA			18/11/2023	2	17:16:00	17:24:00	6	1	3	16		12	NA	NA	253	1.87	NA	1 adult in nest, 2 total
NVRN	2023	152	NA	NA			18/11/2023	4	17:16:00	17:24:00	6	1	6	16		12	NA	NA	253	1.93	NA	1 adult in nest, 2 total
NVRN	2023	202	NA	NA			18/11/2023	2	16:53:00	17:01:00	6	1	1	16		12	NA	NA	253	1.83	NA	1 adult in nest, alarming
NVRN	2023	34	NA	NA			22/11/2023	4	12:26:00	12:34:00	6	1	2	15		12	NA	NA	254	1.88	NA	1 adult in nest alarming
NVRN	2023	170	NA	NA			11/11/2023	NA	11:47:00	11:50:00	5	1	4	18		12	NA	NA	254	1.92	NA	1 adult in nest, 2 total, 1 had nest material, eggs warm
NVRN	2019	32	NA	NV	32NV	32NV_4	13/11/2019	NA	13:26:00	NA	7	1	4	16	01/11/2019	12	18.7	28.6	255	1.95	C	NA
NVRN	2018	51	NA	NV	51NV	51NV_1	02/01/2019	NA	14:28:00	NA	4	1	1	16	21/12/2018	12	13.2	21	255	2.07	NA
NVRN	2018	71	NA	NV	71NV	71NV_1	06/01/2019	NA	14:44:00	NA	3	1	1	14	25/12/2018	12	10.76666667	16.5	255	1.91	NA
NVRN	2018	219	NA	NV	219NV	219NV_4	20/11/2018	NA	12:24:00	NA	5	1	4	18	08/11/2018	12	12.5	17.5	255	1.95	NA
NVRN	2018	168	NA	NV	168NV	168NV_1	21/12/2018	NA	10:24:00	NA	4	1	1	NA	09/12/2018	12	14.26666667	20.3	256	1.58	NA
NVRN	2019	98	NA	NV	98NV	98NV_4	10/11/2019	NA	14:41:00	NA	5	1	4	16	29/10/2019	12	20.03	27.3	257	1.94	C	NA
NVRN	2023	89	NA	NA			22/11/2023	3	12:04:00	12:11:00	4	1	4	16		12	NA	NA	258	2.06	NA	1 adult in nest, alarming
NVRN	2019	137.1	NA	NV	137.1NV	137.1NV_4	31/10/2019	NA	12:22:00	NA	4	2	4	16	19/10/2019	12	14.6	25.9	260	2.08	C	NA
NVRN	2023	34	NA	NA			22/11/2023	3	12:26:00	12:34:00	6	1	3	15		12	NA	NA	260	1.92	NA	1 adult in nest alarming
NVRN	2023	223	NA	NA			14/11/2023	NA	09:32:00	09:40:00	6	1	4	17		12	NA	NA	260	1.99	NA	1 adult in nest, no alarming, stayed close at all times
NVRN	2023	80	NA	NA			19/11/2023	1	14:59:00	15:05:00	5	1	2	16		12	NA	NA	262	1.93	NA	no adults, eggs warm(ish)
NVRN	2023	219	NA	NA			12/11/2023	NA	11:30:00	11:36:00	6	1	1	18		12	NA	NA	263	2.01	NA	1 adult in nest, 2 total
NVRN	2023	219	NA	NA			12/11/2023	NA	11:30:00	11:36:00	6	1	6	18		12	NA	NA	264	1.92	NA	1 adult in nest, 2 total
NVRN	2018	86	NA	NV	86NV	86NV_4	06/12/2018	NA	12:04:00	NA	6	1	4	16	24/11/2018	12	17.5	22.1	265	1.97	NA	Egg cracked slightly while measuring
NVRN	2018	147	NA	NV	147NV	147NV_4	15/12/2018	NA	14:45:00	NA	5	1	4	16	03/12/2018	12	19.5	22.2	265	1.99	NA
NVRN	2023	205	NA	NA			22/11/2023	1	10:54:00	11:00:00	4	1	2	17		12	NA	NA	266	1.9	NA	1 adult in nest, alarming
NVRN	2018	105	NA	NV	105NV	105NV_1	12/11/2018	NA	14:52:00	NA	5	1	1	16	31/10/2018	12	18.26666667	27.5	270	1.81	NA
NVRN	2023	104	NA	NA			16/11/2023	1	12:29:00	12:37:00	5	1	5	17		12	NA	NA	271	1.99	NA	2 adults in nest, 1 alarm
NVRN	2019	149	NA	NV	149NV	149NV_4	16/11/2019	NA	15:59:00	NA	5	1	4	17	04/11/2019	12	17.9	29.4	272	1.94	C	NA
NVRN	2023	209	NA	NA			17/11/2023	2	10:26:00	10:35:00	6	1	5	17		12	NA	NA	272	2.01	NA	No adults in nest, but alarming
NVRN	2023	80	NA	NA			19/11/2023	2	14:59:00	15:05:00	5	1	4	16		12	NA	NA	273	2.09	NA	no adults, eggs warm(ish)
NVRN	2018	180	NA	NV	180NV	180NV_4	23/11/2018	NA	15:52:00	NA	6	1	4	17	11/11/2018	12	14.6	22.3	275	2.11	NA
NVRN	2018	219	NA	NV	219NV	219NV_1	20/11/2018	NA	12:24:00	NA	5	1	1	18	08/11/2018	12	12.5	22	275	1.83	NA
NVRN	2018	134	NA	NV	134NV	134NV_1	06/11/2018	NA	11:58:00	NA	7	1	1	16	25/10/2018	12	14.76666667	17.1	280	1.83	NA
NVRN	2019	98	NA	NV	98NV	98NV_1	10/11/2019	NA	14:41:00	NA	5	1	1	16	29/10/2019	12	20.03	28.7	280	1.8	C	NA
NVRN	2023	197	NA	NA			21/11/2023	1	10:58:00	11:03:00	4	1	4	18		12	NA	NA	281	1.79	NA	1 adult in nest, alarming, warm eggs
NVRN	2023	34	NA	NA			22/11/2023	2	12:26:00	12:34:00	6	1	1	15		12	NA	NA	284	1.89	NA	1 adult in nest alarming
NVRN	2018	218	NA	NV	218NV	218NV_4	07/01/2019	NA	15:16:00	NA	4	1	4	14	26/12/2018	12	18.16666667	19.8	285	1.84	NA
NVRN	2023	152	NA	NA			18/11/2023	3	17:16:00	17:24:00	6	1	5	16		12	NA	NA	287	1.9	NA	1 adult in nest, 2 total
NVRN	2018	9	NA	NV	9NV	9NV_4	04/11/2018	NA	11:35:00	NA	6	1	4	17	23/10/2018	12	21.9	27.9	288	2.13	NA
NVRN	2018	225	NA	NV	225NV	225NV_1	16/11/2018	NA	13:33:00	NA	6	1	1	NA	04/11/2018	12	7.866666667	18	289	1.93	NA
NVRN	2023	152	NA	NA			18/11/2023	1	17:16:00	17:24:00	6	1	1	16		12	NA	NA	294	1.88	NA	1 adult in nest, 2 total
NVRN	2019	47	NA	NV	47NV	47NV_1	17/12/2019	2	15:28:00	NA	5	1	1	15	05/12/2019	12	13.97	24.6	295	2	C	NA
NVRN	2018	168	NA	NV	168NV	168NV_4	21/12/2018	NA	10:24:00	NA	4	1	4	NA	09/12/2018	12	14.26666667	21.1	295	1.55	NA
NVRN	2023	89	NA	NA			22/11/2023	1	12:04:00	12:11:00	4	1	2	16		12	NA	NA	295	2.05	NA	1 adult in nest, alarming
NVRN	2018	69	NA	NV	69NV	69NV_1	23/11/2018	NA	10:30:00	NA	5	1	1	17	11/11/2018	12	20.8	20.9	298	1.91	NA
NVRN	2018	69	NA	NV	69NV	69NV_4	23/11/2018	NA	10:30:00	NA	5	1	4	17	11/11/2018	12	20.8	17.2	300	2.02	NA
NVRN	2018	105	NA	NV	105NV	105NV_4	12/11/2018	NA	14:52:00	NA	5	1	4	16	31/10/2018	12	18.26666667	27.8	300	1.9	NA
NVRN	2023	34	NA	NA			22/11/2023	1	12:26:00	12:34:00	6	1	6	15		12	NA	NA	304	1.95	NA	1 adult in nest alarming
NVRN	2023	132	NA	NA			17/11/2023	1	11:44:00	11:49:00	5	1	5	15		12	NA	NA	307	1.53	NA	1 adult in nest, alarming
NVRN	2019	47	NA	NV	47NV	47NV_4	17/12/2019	1	15:28:00	NA	5	1	4	15	05/12/2019	12	13.97	23.2	309	1.92	C	NA
NVRN	2018	225	NA	NV	225NV	225NV_4	16/11/2018	NA	13:33:00	NA	6	1	4	NA	04/11/2018	12	7.866666667	18	309	2.22	NA
NVRN	2018	191	NA	NV	191NV	191NV_4	10/12/2018	NA	14:15:00	NA	5	1	4	16	28/11/2018	12	18.26666667	22.9	312	1.54	NA
NVRN	2023	135	NA	NA			19/11/2023	1	15:29:00	15:37:00	5	1	3	17		12	NA	NA	314	1.94	NA	no adults in nest but around, eggs warm
NVRN	2023	223	NA	NA			14/11/2023	NA	09:32:00	09:40:00	6	1	5	17		12	NA	NA	320	1.89	NA	1 adult in nest, no alarming, stayed close at all times
NVRN	2023	132	NA	NA			17/11/2023	4	11:44:00	11:49:00	5	1	4	15		12	NA	NA	322	1.56	NA	1 adult in nest, alarming
NVRN	2019	219	NA	NV	219NV	219NV_4	26/12/2019	1	11:21:00	NA	4	1	4	16	14/12/2019	12	14.8	25	324	1.98	C	NA
NVRN	2018	191	NA	NV	191NV	191NV_1	10/12/2018	NA	14:15:00	NA	5	1	1	16	28/11/2018	12	18.26666667	22.5	357	1.15	NA
NVRN	2023	170	NA	NA			11/11/2023	NA	11:47:00	11:50:00	5	1	1	18		12	NA	NA	377	1.76	NA	1 adult in nest, 2 total, 1 had nest material, eggs warm
NVRN	2023	202	NA	NA			18/11/2023	5	16:53:00	17:01:00	6	1	3	16		12	NA	NA	384	1.79	NA	1 adult in nest, alarming
NVRN	2023	89	NA	NA			22/11/2023	2	12:04:00	12:11:00	4	1	3	16		12	NA	NA	392	2.1	NA	1 adult in nest, alarming, weird red/brown colour
NVRN	2023	219	NA	NA			12/11/2023	NA	11:30:00	11:36:00	6	1	3	18		12	NA	NA	392	1.89	NA	1 adult in nest, 2 total
