## Supplementary material for "Climatic conditions predict embryonic development in thorn tailed Rayadito (*Aphrastura spinicauda*)": Data and R scripts: EGG_DATA_CC12_PCN.csv

LOCATION	YEAR	NEST_BOX	SITE	LOCATION_CODE	NEST_ID	EGG_ID	MEASURE_DATE	ORDER	TIME_START	TIME_END	CLUTCH	CLUTCH_ATTEMPT	EGG_NO	INCUBATION_LENGTH	CC_DATE	CC_AGE	NEST_TEMP	EGG_TEMP	HR	MASS	TEMP_GUN	COMMENTS	NEWDATE	MIN_TEMP_LIN	RAIN_LIN	WIND_LIN	WIND_QUAD
PCN	2018	41	NA	VR	41VR	41VR_2	12/12/2018	NA	19:51:00	NA	1	1	2	18	30/11/2018	12	22.43333333	18	191	1.88	NA	NA	12/12/2018	3.05	18.49999999	8.21925	67.55607056
PCN	2018	41	NA	VR	41VR	41VR_1	12/12/2018	NA	19:51:00	NA	1	1	1	18	30/11/2018	12	22.43333333	17.4	235	1.96	NA	NA	12/12/2018	3.05	18.49999999	8.21925	67.55607056
PCN	2018	42.2	NA	VR	42.2VR	42.2VR_4	31/12/2018	NA	12:55:00	NA	2	2	4	17	19/12/2018	12	15.8	31.6	238	1.82	NA	NA	31/12/2018	6.3	0	6.2769	39.39947361
PCN	2018	42.2	NA	VR	42.2VR	42.2VR_1	31/12/2018	NA	12:55:00	NA	2	2	1	17	19/12/2018	12	15.8	28.6	271	1.79	NA	NA	31/12/2018	6.3	0	6.2769	39.39947361
PCN	2018	43	NA	VR	43VR	43VR_4	30/10/2018	NA	14:15:00	NA	3	1	4	17	18/10/2018	12	11.7	13.9	107	1.71	NA	NA	30/10/2018	-2.2	41.20000001	2.9654	8.79359716
PCN	2018	43	NA	VR	43VR	43VR_1	30/10/2018	NA	14:15:00	NA	3	1	1	17	18/10/2018	12	11.7	17.9	153	1.74	NA	NA	30/10/2018	-2.2	41.20000001	2.9654	8.79359716
PCN	2018	45.2	NA	VR	45.2VR	45.2VR_4	09/12/2018	NA	19:32:00	NA	2	2	4	17	27/11/2018	12	16.5	20	190	1.95	NA	NA	09/12/2018	3.4	0	8.43075	71.07754556
PCN	2018	45.2	NA	VR	45.2VR	45.2VR_1	09/12/2018	NA	19:32:00	NA	2	2	1	17	27/11/2018	12	16.5	15.4	202	1.7	NA	NA	09/12/2018	3.4	0	8.43075	71.07754556
PCN	2018	47	NA	VR	47VR	47VR_4	19/11/2018	NA	20:45:00	NA	2	1	4	18	07/11/2018	12	17.1	20.1	218	1.77	NA	NA	19/11/2018	3.25	0	6.08075	36.97552056
PCN	2018	53	NA	VR	53VR	53VR_4	16/12/2018	NA	19:50:00	NA	2	1	4	16	04/12/2018	12	15.56666667	18.4	254	1.96	NA	NA	16/12/2018	4.5	0	6.8269	46.60656361
PCN	2018	60.2	NA	VR	60.2VR	60.2VR_4	26/12/2018	NA	13:45:00	NA	2	2	4	16	14/12/2018	12	16.5	21.7	252	1.82	NA	NA	26/12/2018	11.65	0	5.8577	34.31264929
PCN	2018	60.2	NA	VR	60.2VR	60.2VR_1	26/12/2018	NA	13:45:00	NA	2	2	1	16	14/12/2018	12	16.5	24	254	1.8	NA	NA	26/12/2018	11.65	0	5.8577	34.31264929
PCN	2018	61	NA	VR	61VR	61VR_3	18/12/2018	NA	20:39:00	NA	1	1	3	16	06/12/2018	12	17.56666667	19.1	277	1.75	NA	NA	18/12/2018	6.45	0	5.7077	32.57783929
PCN	2018	61	NA	VR	61VR	61VR_1	18/12/2018	NA	20:39:00	NA	1	1	1	16	06/12/2018	12	17.56666667	18.5	287	1.59	NA	NA	18/12/2018	6.45	0	5.7077	32.57783929
PCN	2018	63.2	NA	VR	63.2VR	63.2VR_1	12/12/2018	NA	20:30:00	NA	3	2	1	15	30/11/2018	12	18.73333333	14.4	255	1.67	NA	NA	12/12/2018	3.05	18.49999999	8.21925	67.55607056
PCN	2018	63.2	NA	VR	63.2VR	63.2VR_4	12/12/2018	NA	20:30:00	NA	3	2	4	15	30/11/2018	12	18.73333333	28.7	256	1.67	NA	NA	12/12/2018	3.05	18.49999999	8.21925	67.55607056
PCN	2018	64	NA	VR	64VR	64VR_1	21/12/2018	NA	09:42:00	NA	2	1	1	15	09/12/2018	12	13.93333333	20.7	191	1.66	NA	NA	21/12/2018	4.45	0.3	4.7923	22.96613929
PCN	2018	64	NA	VR	64VR	64VR_4	21/12/2018	NA	09:42:00	NA	2	1	4	15	09/12/2018	12	13.93333333	20	250	1.59	NA	NA	21/12/2018	4.45	0.3	4.7923	22.96613929
PCN	2018	65	NA	VR	65VR	65VR_1	28/10/2018	NA	13:54:00	NA	3	1	1	16	16/10/2018	12	17.26666667	24	233	1.57	NA	NA	28/10/2018	1.6	7.000000008	6.90385	47.66314482
PCN	2018	65	NA	VR	65VR	65VR_4	28/10/2018	NA	13:54:00	NA	3	1	4	16	16/10/2018	12	17.26666667	23.2	243	1.66	NA	NA	28/10/2018	1.6	7.000000008	6.90385	47.66314482
PCN	2018	67	NA	VR	67VR	67VR_4	11/12/2018	NA	NA	NA	2	1	4	16	29/11/2018	12	13	12.1	231	2.04	NA	NA	11/12/2018	6.5	4.099999992	6.86925	47.18659556
PCN	2018	67	NA	VR	67VR	67VR_8	11/12/2018	NA	NA	NA	2	1	8	16	29/11/2018	12	13	14.8	240	1.97	NA	NA	11/12/2018	6.5	4.099999992	6.86925	47.18659556
PCN	2018	72	NA	VR	72VR	72VR_1	28/10/2018	NA	14:10:00	NA	2	1	1	18	16/10/2018	12	15.96666667	29.2	214	1.74	NA	NA	28/10/2018	1.6	7.000000008	6.90385	47.66314482
PCN	2018	74	NA	VR	74VR	74VR_4	03/12/2018	NA	09:23:00	NA	2	1	4	17	21/11/2018	12	15.53333333	14.5	244	2.36	NA	NA	03/12/2018	9.55	0	7.86155	61.8039684
PCN	2018	74	NA	VR	74VR	74VR_1	03/12/2018	NA	09:23:00	NA	2	1	1	17	21/11/2018	12	15.53333333	19.1	267	2.27	NA	NA	03/12/2018	9.55	0	7.86155	61.8039684
PCN	2018	79	NA	VR	79VR	79VR_4	06/11/2018	NA	19:13:00	NA	3	1	4	17	25/10/2018	12	19.7	26.2	260	1.33	NA	NA	06/11/2018	3.9	2.4	5.5846	31.18775716
PCN	2018	79	NA	VR	79VR	79VR_1	06/11/2018	NA	19:13:00	NA	3	1	1	17	25/10/2018	12	19.7	27.4	262	1.44	NA	NA	06/11/2018	3.9	2.4	5.5846	31.18775716
PCN	2018	82	NA	VR	82VR	82VR_1	25/11/2018	NA	17:00:00	NA	2	1	1	15	13/11/2018	12	20.56666667	24.7	260	1.7	NA	NA	25/11/2018	2.2	0	6.27305	39.3511563
PCN	2018	82	NA	VR	82VR	82VR_4	25/11/2018	NA	17:00:00	NA	2	1	4	15	13/11/2018	12	20.56666667	27	270	1.79	NA	NA	25/11/2018	2.2	0	6.27305	39.3511563
PCN	2018	86	NA	VR	86VR	86VR_4	06/12/2018	NA	NA	NA	3	1	4	15	24/11/2018	12	27.86666667	31.7	257	1.64	NA	NA	06/12/2018	5.1	0	6.76925	45.82274556
PCN	2018	86	NA	VR	86VR	86VR_1	06/12/2018	NA	NA	NA	3	1	1	15	24/11/2018	12	27.86666667	29.3	284	1.61	NA	NA	06/12/2018	5.1	0	6.76925	45.82274556
PCN	2018	94	NA	VR	94VR	94VR_1	28/10/2018	NA	10:21:00	NA	3	1	1	16	16/10/2018	12	14.23333333	18.3	194	2.04	NA	NA	28/10/2018	1.6	7.000000008	6.90385	47.66314482
PCN	2018	94	NA	VR	94VR	94VR_4	28/10/2018	NA	10:21:00	NA	3	1	4	16	16/10/2018	12	14.23333333	25.9	238	2	NA	NA	28/10/2018	1.6	7.000000008	6.90385	47.66314482
PCN	2018	100	NA	VR	100VR	100VR_4	20/12/2018	NA	11:52:00	NA	2	1	4	20	08/12/2018	12	14.66666667	21.8	181	2	NA	NA	20/12/2018	6.8	1.8	5.97695	35.7239313
PCN	2018	104	NA	VR	104VR	104VR_1	30/10/2018	NA	10:35:00	NA	4	1	1	18	18/10/2018	12	9.233333333	15.7	166	1.41	NA	NA	30/10/2018	-2.2	41.20000001	2.9654	8.79359716
PCN	2018	104	NA	VR	104VR	104VR_4	30/10/2018	NA	10:35:00	NA	4	1	4	18	18/10/2018	12	9.233333333	15.2	167	1.83	NA	NA	30/10/2018	-2.2	41.20000001	2.9654	8.79359716
PCN	2018	106	NA	VR	106VR	106VR_1	27/11/2018	NA	09:04:00	NA	3	1	1	17	15/11/2018	12	11.43333333	20	212	1.69	NA	NA	27/11/2018	4.75	0	5.10765	26.08808852
PCN	2018	106	NA	VR	106VR	106VR_4	27/11/2018	NA	09:04:00	NA	3	1	4	17	15/11/2018	12	11.43333333	20.8	243	1.82	NA	NA	27/11/2018	4.75	0	5.10765	26.08808852
PCN	2018	107	NA	VR	107VR	107VR_1	20/10/2018	NA	14:19:00	NA	3	1	1	16	08/10/2018	12	17.73333333	19.1	161	1.88	NA	NA	20/10/2018	1.75	0.100000008	8.19615	67.17687482
PCN	2018	107	NA	VR	107VR	107VR_4	20/10/2018	NA	14:19:00	NA	3	1	4	16	08/10/2018	12	17.73333333	21.1	190	1.99	NA	NA	20/10/2018	1.75	0.100000008	8.19615	67.17687482
PCN	2018	109	NA	VR	109VR	109VR_4	15/12/2018	NA	19:59:00	NA	3	1	4	16	03/12/2018	12	16.9	24	225	1.77	NA	NA	15/12/2018	2.45	8.1	6.06925	36.83579556
PCN	2018	109	NA	VR	109VR	109VR_1	15/12/2018	NA	19:59:00	NA	3	1	1	16	03/12/2018	12	16.9	20	280	1.82	NA	NA	15/12/2018	2.45	8.1	6.06925	36.83579556
PCN	2018	117	NA	VR	117VR	117VR_1	14/12/2018	NA	15:53:00	NA	2	1	1	15	02/12/2018	12	13.96666667	20	265	1.95	NA	NA	14/12/2018	2	29.4	6.14235	37.72846352
PCN	2018	117	NA	VR	117VR	117VR_4	14/12/2018	NA	15:53:00	NA	2	1	4	15	02/12/2018	12	13.96666667	19.1	270	2	NA	NA	14/12/2018	2	29.4	6.14235	37.72846352
PCN	2018	119	NA	VR	119VR	119VR_1	25/10/2018	NA	17:43:00	NA	4	1	1	15	13/10/2018	12	16.1	21.3	200	1.45	NA	NA	25/10/2018	5.4	7.699999992	8.2846	68.63459716
PCN	2018	119	NA	VR	119VR	119VR_4	25/10/2018	NA	17:43:00	NA	4	1	4	15	13/10/2018	12	16.1	20	370	1.54	NA	NA	25/10/2018	5.4	7.699999992	8.2846	68.63459716
PCN	2018	162	NA	VR	162VR	162VR_4	05/12/2018	NA	15:50:00	NA	2	1	4	16	23/11/2018	12	22.9	23.6	254	1.96	NA	NA	05/12/2018	4.15	0	6.86925	47.18659556
PCN	2018	162	NA	VR	162VR	162VR_1	05/12/2018	NA	15:50:00	NA	2	1	1	16	23/11/2018	12	22.9	25.9	267	1.87	NA	NA	05/12/2018	4.15	0	6.86925	47.18659556
PCN	2018	163	NA	VR	163VR	163VR_3	20/11/2018	NA	15:19:00	NA	3	1	3	16	08/11/2018	12	20.1	28.8	223	1.84	NA	NA	20/11/2018	3.6	0	7.3154	53.51507716
PCN	2018	174	NA	VR	174VR	174VR_1	12/11/2018	NA	12:34:00	NA	2	1	1	19	31/10/2018	12	20.66666667	29.8	298	2	NA	NA	12/11/2018	5.5	6	7.46155	55.6747284
PCN	2018	189	NA	VR	189VR	189VR_1	19/12/2018	NA	16:26:00	NA	3	1	1	15	07/12/2018	12	15.83333333	20.5	280	1.63	NA	NA	19/12/2018	7.9	0	5.7154	32.66579716
PCN	2018	189	NA	VR	189VR	189VR_4	19/12/2018	NA	16:26:00	NA	3	1	4	15	07/12/2018	12	15.83333333	21.6	292	1.73	NA	NA	19/12/2018	7.9	0	5.7154	32.66579716
PCN	2018	191	NA	VR	191VR	191VR_1	27/10/2018	NA	10:58:00	NA	4	1	1	15	15/10/2018	12	14.26666667	17.8	247	1.58	NA	NA	27/10/2018	5.15	0.499999992	6.38075	40.71397056
PCN	2018	191	NA	VR	191VR	191VR_4	27/10/2018	NA	10:58:00	NA	4	1	4	15	15/10/2018	12	14.26666667	18.4	295	1.78	NA	NA	27/10/2018	5.15	0.499999992	6.38075	40.71397056
PCN	2018	197	NA	VR	197VR	197VR_1	03/12/2018	NA	12:42:00	NA	3	1	1	16	21/11/2018	12	20.1	24	250	1.71	NA	NA	03/12/2018	9.55	0	7.86155	61.8039684
PCN	2018	197	NA	VR	197VR	197VR_4	03/12/2018	NA	12:42:00	NA	3	1	4	16	21/11/2018	12	20.1	27.4	266	1.85	NA	NA	03/12/2018	9.55	0	7.86155	61.8039684
PCN	2018	200	NA	VR	200VR	200VR_1	27/11/2018	NA	18:43:00	NA	3	1	1	16	15/11/2018	12	20.1	22.2	275	1.51	NA	NA	27/11/2018	4.75	0	5.10765	26.08808852
PCN	2018	200	NA	VR	200VR	200VR_4	27/11/2018	NA	18:43:00	NA	3	1	4	16	15/11/2018	12	20.1	20	331	1.82	NA	NA	27/11/2018	4.75	0	5.10765	26.08808852
PCN	2019	43	HUE	VR	43VR	43VR_4	04/11/2019	1	11:21:00	NA	3	1	4	16	23/10/2019	12	10.46666667	19.5	202	1.67	B	NA	04/11/2019	2.9	4.099999992	6.79615	46.18765482
PCN	2019	43	HUE	VR	43VR	43VR_1	04/11/2019	2	11:21:00	NA	3	1	1	16	23/10/2019	12	10.46666667	17	329	1.62	B	NA	04/11/2019	2.9	4.099999992	6.79615	46.18765482
PCN	2019	44	HUE	VR	44VR	44VR_4	07/11/2019	1	09:55:00	NA	3	1	4	19	26/10/2019	12	12.36666667	22.5	230	1.82	A	NA	07/11/2019	2.4	0	6.9846	48.78463716
PCN	2019	45	HUE	VR	45VR	45VR_1	06/12/2019	1	11:07:00	NA	3	1	1	16	24/11/2019	12	14.8	24.9	252	1.72	B	NA	06/12/2019	10.65	0	5.2846	27.92699716
PCN	2019	50	HUE	VR	50VR	50VR_1	29/10/2019	1	10:03:00	NA	1	1	1	17	17/10/2019	12	9.433333333	19.1	166	1.86	A	NA	29/10/2019	2.5	28.39999999	7.3423	53.90936929
PCN	2019	53	HUE	VR	53VR	53VR_4	05/11/2019	2	10:56:00	NA	2	1	4	16	24/10/2019	12	10.16666667	20.3	163	1.92	B	NA	05/11/2019	1.35	19.5	6.8731	47.23950361
PCN	2019	54	HUE	VR	54VR	54VR_4	16/11/2019	1	09:50:00	NA	2	1	4	17	04/11/2019	12	NA	24.2	191	1.74	B	NA	16/11/2019	6.25	23.20000001	7.53845	56.8282284
PCN	2019	59	HUE	VR	59VR	59VR_4	21/12/2019	3	14:58:00	NA	2	1	4	16	09/12/2019	12	18.86666667	28.5	214	2	B	NA	21/12/2019	7.55	0	6.7577	45.66650929
PCN	2019	59	HUE	VR	59VR	59VR_1	21/12/2019	1	14:58:00	NA	2	1	1	16	09/12/2019	12	18.86666667	26.5	251	1.87	B	NA	21/12/2019	7.55	0	6.7577	45.66650929
PCN	2019	60	HUE	VR	60VR	60VR_4	08/11/2019	3	10:45:00	NA	3	1	4	19	27/10/2019	12	12.7	26.3	193	2.06	B	NA	08/11/2019	5.85	0	7.37695	54.4193913
PCN	2019	60	HUE	VR	60VR	60VR_1	08/11/2019	1	10:45:00	NA	3	1	1	19	27/10/2019	12	12.7	25.2	223	1.96	B	NA	08/11/2019	5.85	0	7.37695	54.4193913
PCN	2019	66	HUE	VR	66VR	66VR_1	24/12/2019	1	12:49:00	NA	2	1	1	NA	12/12/2019	12	13.06666667	24.7	213	1.69	B	NA	24/12/2019	4.95	13.90000001	6.03075	36.36994556
PCN	2019	66	HUE	VR	66VR	66VR_4	24/12/2019	3	12:49:00	NA	2	1	4	NA	12/12/2019	12	13.06666667	23.2	236	1.78	B	NA	24/12/2019	4.95	13.90000001	6.03075	36.36994556
PCN	2019	73	HUE	VR	73VR	73VR_1	14/11/2019	3	09:42:00	NA	2	1	1	17	02/11/2019	12	13.43333333	20.9	174	1.55	B	NA	14/11/2019	7.05	0	6.23465	38.87086062
PCN	2019	73	HUE	VR	73VR	73VR_4	14/11/2019	1	09:42:00	NA	2	1	4	17	02/11/2019	12	13.43333333	19.3	231	1.56	B	NA	14/11/2019	7.05	0	6.23465	38.87086062
PCN	2019	75	HUE	VR	75VR	75VR_1	26/12/2019	2	10:34:00	NA	2	1	1	17	14/12/2019	12	14.26666667	23.3	239	1.97	A	NA	26/12/2019	8.75	0	6.21535	38.63057562
PCN	2019	107	PIC	VR	107VR	107VR_4	31/10/2019	3	12:19:00	NA	3	1	4	16	19/10/2019	12	13.5	22.4	170	1.85	A	NA	31/10/2019	3.5	0	6.28845	39.5446034
PCN	2019	118	PIC	VR	118VR	118VR_4	29/10/2019	3	12:30:00	NA	3	1	4	15	17/10/2019	12	8.833333333	16	187	1.84	B	NA	29/10/2019	2.5	28.39999999	7.3423	53.90936929
PCN	2019	161	TRA	VR	161VR	161VR_4	20/11/2019	1	15:20:00	NA	3	1	4	16	08/11/2019	12	18.7	26.3	184	1.81	B	NA	20/11/2019	3.1	14.50000001	5.6385	31.79268225
PCN	2019	191	TRA	VR	191VR	191VR_4	28/10/2019	3	12:26:00	NA	3	1	4	16	16/10/2019	12	13.76666667	23.2	189	1.74	B	NA	28/10/2019	-0.6	1.2	5.6154	31.53271716
PCN	2019	197	TRA	VR	197VR	197VR_4	28/10/2019	1	12:36:00	NA	3	1	4	17	16/10/2019	12	13.53333333	25.7	255	1.93	B	NA	28/10/2019	-0.6	1.2	5.6154	31.53271716
PCN	2019	224	KAW-3	VR	224VR	224VR_4	03/01/2020	2	11:11:00	NA	2	1	4	17	22/12/2019	12	18.6	25.4	292	2.04	B	NA	03/01/2020	8.7	0	5.68845	32.3584634
